# RNA3D-Decoy: A Large-Scale Benchmark Dataset of AI-Generated RNA Structure Models for Quality Assessment

**DOI:** 10.64898/2026.10.07.757332

**Authors:** Xiao Chen, Hpoo Yadi, Hanyu Liu, Renzhi Cao

**Affiliations:** Computer science department, Hamilton College, Clinton, NY, USA; Computer science department, Pacific Lutheran University, WA, USA

**Keywords:** RNA, Quality assessment, Benchmark

## Abstract

Recent advances in AI-based RNA structure prediction have increased the availability of candidate models, but their accuracy remains variable. Developing reliable quality assessment (QA) methods requires datasets that represent contemporary prediction errors across diverse targets and molecular contexts. Here, we present RNA3D-Decoy, a large-scale benchmark dataset comprising 103,549 decoys for 677 experimentally determined targets, including 416 RNA-only structures, 117 RNA structures with metal ions, and 144 RNA-protein complexes. Decoys were generated using five biomolecular predictors: AlphaFold 3, ESMFold2, Protenix, Chai-1, and Boltz-2. Each decoy is evaluated against its experimental reference using TM-score, lDDT, and RMSD, with global and local quality annotations where applicable. DockQ scores additionally characterize RNA-protein interface quality. Target grouping incorporates both RNA and protein sequence relationships to support dataset partitioning. Analyses reveal distinct quality distributions across dataset levels and target-dependent differences among predictors, with each predictor contributing the highest-TM-score model for a subset of targets. Broad pooled score distributions also coexist with limited within-target score variation, particularly for RNA-protein complexes, emphasizing the importance of target-level characterization. By combining AI-generated decoys, standardized quality labels, and structured metadata, RNA3D-Decoy provides a resource for developing and evaluating methods for global quality estimation, local error prediction, and candidate-model ranking. The dataset and accompanying code are available at: https://github.com/HamiltonChenLab/RNA3D-Decoy.
