## Supplementary tables for "RNA3D-Decoy: A Large-Scale Benchmark Dataset of AI-Generated RNA Structure Models for Quality Assessment"

### Sheet: Sheet1
target id	sequence length	resolution	Method	Classification	Organism
1IDV	10	NP	NMR	RNA
1R4H	10	NP	NMR	RNA
4MS9	10	1.32	X-ray	RNA
2MXJ	11	NP	NMR	RNA	synthetic construct
1AFX	12	NP	NMR	RNA
1ME1	12	NP	NMR	RNA	synthetic construct
1RNG	12	NP	NMR	RNA
1ZIF	12	NP	NMR	RNA
1ZIG	12	NP	NMR	RNA
1ZIH	12	NP	NMR	RNA
2F87	12	NP	NMR	RNA
255D	12	2	X-ray	RNA
2Q1R	12	1.12	X-ray	RNA
283D	12	2.3	X-ray	RNA
1ESH	13	NP	NMR	RNA
1HS1	13	NP	NMR	RNA
1HS2	13	NP	NMR	RNA
1HS3	13	NP	NMR	RNA
1HS4	13	NP	NMR	RNA
1HS8	13	NP	NMR	RNA
1I4B	13	NP	NMR	RNA
1I4C	13	NP	NMR	RNA
1I46	13	NP	NMR	RNA
1JZC	13	NP	NMR	RNA
1VOP	13	NP	NMR	RNA
7KUD	13	NP	NMR	RNA	Bos taurus
7Y2B	13	1.88	X-ray	RNA	synthetic construct
413D	13	1.8	X-ray	RNA
1F85	14	NP	NMR	RNA
1FHK	14	NP	NMR	RNA
1IK1	14	NP	NMR	RNA
1K4A	14	NP	NMR	RNA
1K4B	14	NP	NMR	RNA
1ROQ	14	NP	NMR	RNA
2EVY	14	NP	NMR	RNA
2KOC	14	NP	NMR	RNA
2Y95	14	NP	NMR	RNA	Homo sapiens
6BY4	14	NP	NMR	RNA	synthetic construct
6BY5	14	NP	NMR	RNA	synthetic construct
8CLR	14	NP	NMR	RNA	synthetic RNA
9SXV	14	NP	NMR	RNA	synthetic RNA
9SY4	14	NP	NMR	RNA	synthetic RNA
1ATW	15	NP	NMR	RNA
1OQ0	15	NP	NMR	RNA
1Q75	15	NP	NMR	RNA
1XWP	15	NP	NMR	RNA
2LPA	15	NP	NMR	RNA
1XWU	16	NP	NMR	RNA
2L6I	16	NP	NMR	RNA
2LP9	16	NP	NMR	RNA
7EXY	16	NP	NMR	RNA	Drosophila melanogaster
7KUC	16	NP	NMR	RNA	Bos taurus
8FEP	16	1.55	X-ray	RNA	synthetic construct
1JTW	16	NP	NMR	RNA
3ND3	16	1.37	X-ray	RNA
3ND4	16	1.524	X-ray	RNA
8FEO	16	1.52	X-ray	RNA	synthetic construct
9MDW	16	1.421	X-ray	RNA	synthetic construct
1ATV	17	NP	NMR	RNA
1BZ2	17	NP	NMR	RNA
1BZ3	17	NP	NMR	RNA
1J4Y	17	NP	NMR	RNA
1KKA	17	NP	NMR	RNA
1TBK	17	NP	NMR	RNA
1WKS	17	NP	NMR	RNA
1YN1	17	NP	NMR	RNA
2JR4	17	NP	NMR	RNA
2KPC	17	NP	NMR	RNA
2KPD	17	NP	NMR	RNA
2KRP	17	NP	NMR	RNA
2KVN	17	NP	NMR	RNA
2LAC	17	NP	NMR	RNA	Bacillus subtilis
2LBJ	17	NP	NMR	RNA
2LBK	17	NP	NMR	RNA
2LBL	17	NP	NMR	RNA
2M4W	17	NP	NMR	RNA
9ECQ	17	NP	NMR	RNA	Homo sapiens
1YN2	17	NP	NMR	RNA
1Z30	18	NP	NMR	RNA
2GVO	18	NP	NMR	RNA
2QH4	18	NP	NMR	RNA
5NXT	18	1.379	X-ray	RNA	synthetic construct
1ATO	19	NP	NMR	RNA	Hepatitis delta virus
1ESY	19	NP	NMR	RNA
1I3X	19	NP	NMR	RNA
1SLO	19	NP	NMR	RNA	Caenorhabditis elegans
1SLP	19	NP	NMR	RNA	Caenorhabditis elegans
1UUU	19	NP	NMR	RNA
2B7G	19	NP	NMR	RNA
2MEQ	19	NP	NMR	RNA
2MFD	19	NP	NMR	RNA	Bovine enterovirus type 1
2RLU	19	NP	NMR	RNA
4C40	19	2.2	X-ray	RNA	Haloarcula marismortui
5C5W	19	1.25	X-ray	RNA	Saccharomyces
5N5C	19	NP	NMR	RNA	Homo sapiens
6XWW	19	NP	NMR	RNA	Thermosinus carboxydivorans Nor1
6XXB	19	NP	NMR	RNA	Thermosinus carboxydivorans Nor1
7EFG	19	2.6	X-ray	RNA	synthetic construct
7EFH	19	2.7	X-ray	RNA	synthetic construct
8K8B	19	NP	NMR	RNA	Mus musculus
9QZJ	19	NP	NMR	RNA	Severe acute respiratory syndrome coronavirus
4CS1	19	2	X-ray	RNA	Haloarcula marismortui
1BN0	20	NP	NMR	RNA
1HLX	20	NP	NMR	RNA
1MFJ	20	NP	NMR	RNA
1U2A	20	NP	NMR	RNA	Saccharomyces cerevisiae
2O33	20	NP	NMR	RIBONUCLEIC ACID
2RPK	20	NP	NMR	RNA
2RPT	20	NP	NMR	RNA
2U2A	20	NP	NMR	RNA	Saccharomyces cerevisiae
6PK9	20	NP	NMR	REPLICATION	Homo sapiens
1D0U	21	NP	NMR	RNA
1JOX	21	NP	NMR	RNA
1JP0	21	NP	NMR	RNA
1QWA	21	NP	NMR	RNA	Mus musculus
1SZY	21	NP	NMR	RNA
2M21	21	NP	NMR	RNA
6XWJ	21	NP	NMR	RNA	Homo sapiens
6XXA	21	NP	NMR	RNA	Thermosinus carboxydivorans Nor1
17RA	21	NP	NMR	RNA
1F9L	22	NP	NMR	RNA
1IE1	22	NP	NMR	RNA
1IE2	22	NP	NMR	RNA
1IKD	22	NP	NMR	RNA
1JUR	22	NP	NMR	RNA
1K2G	22	NP	NMR	RNA
1K6G	22	NP	NMR	RNA
1K6H	22	NP	NMR	RNA
1N66	22	NP	NMR	RNA
1PJY	22	NP	NMR	RNA
1TJZ	22	NP	NMR	RNA
2G1W	22	NP	NMR	RNA
2GRW	22	NP	NMR	RNA
2GV3	22	NP	NMR	RNA
2GV4	22	NP	NMR	RNA
2HNS	22	NP	NMR	RNA
2JSE	22	NP	NMR	RNA
2JYM	22	NP	NMR	RNA
2K66	22	NP	NMR	RNA
2KD8	22	NP	NMR	RNA
2M5U	22	NP	NMR	RNA
4A4S	22	NP	NMR	RNA	Thermus thermophilus
4A4T	22	NP	NMR	RNA	Haloarcula marismortui
4A4U	22	NP	NMR	RNA	Haloarcula marismortui
6E7L	22	2.59	X-ray	RNA	synthetic construct
7Q6L	22	NP	NMR	RNA	Homo sapiens
7Q48	22	NP	NMR	RNA	Homo sapiens
7QA2	22	NP	NMR	RNA	Homo sapiens
1BGZ	23	NP	NMR	RNA
1BVJ	23	NP	NMR	RNA	Human immunodeficiency virus type 1 (MAL ISOLATE)
1JTJ	23	NP	NMR	RNA
1K5I	23	NP	NMR	RNA
1MFK	23	NP	NMR	RNA
1OW9	23	NP	NMR	RNA
1S2F	23	NP	NMR	RNA
1S34	23	NP	NMR	RNA
1TLR	23	NP	NMR	RNA
2ES5	23	NP	NMR	RNA
2M12	23	NP	NMR	RNA
2M22	23	NP	NMR	RNA
2N2O	23	NP	NMR	RNA	synthetic construct
2N2P	23	NP	NMR	RNA	synthetic construct
2N7X	23	NP	NMR	RNA	synthetic construct
2QH3	23	NP	NMR	RNA
2RO2	23	NP	NMR	RNA
3PHP	23	NP	NMR	RNA
5UF3	23	NP	NMR	RNA	Enterobacteria phage GA
5WQ1	23	NP	NMR	RNA	Escherichia coli
7VFT	23	1.45	X-ray	RNA	Homo sapiens
8Q4O	23	NP	NMR	RNA	Homo
9OD4	23	NP	NMR	RNA	Ebola virus
9OD5	23	NP	NMR	RNA	Ebola virus
7PS8	23	NP	NMR	VIRUS	HIV-1 06TG.HT008
1E4P	24	NP	NMR	RNA RIBOZYME	Neurospora
1KKS	24	NP	NMR	RNA
1LC6	24	NP	NMR	RNA
1MT4	24	NP	NMR	RNA
1NC0	24	NP	NMR	RNA
1RHT	24	NP	NMR	RNA
1SY4	24	NP	NMR	RNA
1SYZ	24	NP	NMR	RNA
1TFN	24	NP	NMR	RNA
2HEM	24	NP	NMR	RNA	synthetic construct
2KEZ	24	NP	NMR	RNA
2KF0	24	NP	NMR	RNA
2LK3	24	NP	NMR	RNA	Saccharomyces cerevisiae
2LV0	24	NP	NMR	RNA
2QH2	24	NP	NMR	RNA
8TNS	24	NP	Multiple methods	RNA	Caenorhabditis elegans
1M82	25	NP	NMR	RNA
1QC8	25	NP	NMR	RNA
6K84	25	NP	NMR	RNA	synthetic construct
9FM4	25	NP	Multiple methods	RNA	Severe acute respiratory syndrome coronavirus 2
1QWB	26	NP	NMR	RNA
2L5Z	26	NP	NMR	RNA	Neurospora
8BWT	26	NP	NMR	RNA	Severe acute respiratory syndrome coronavirus 2
9W1L	26	NP	NMR	RNA	Hepatitis C virus (isolate 1)
387D	26	3.1	X-ray	RNA
2A43	26	1.34	X-ray	RNA
2MIS	26	NP	NMR	RNA	Neurospora
1F6X	27	NP	NMR	RNA
1F6Z	27	NP	NMR	RNA
1F7F	27	NP	NMR	RNA
1F7G	27	NP	NMR	RNA
1FQZ	27	NP	NMR	RNA
1FYO	27	NP	NMR	RNA
1MSY	27	1.41	X-ray	RNA
1Q9A	27	1.04	X-ray	RNA
1XSG	27	NP	NMR	RNA
1XSH	27	NP	NMR	RNA
1YSV	27	NP	NMR	RNA
2AHT	27	NP	NMR	RNA	Saccharomyces cerevisiae
2CD1	27	NP	NMR	NUCLEIC ACID	Escherichia coli
2CD3	27	NP	NMR	NUCLEIC ACID	Escherichia coli
2IXY	27	NP	NMR	RNA	Hepatitis B virus
2LDL	27	NP	NMR	RNA	Human immunodeficiency virus 1
2LJJ	27	NP	NMR	RNA
2LQZ	27	NP	NMR	RNA
8JHP	27	NP	NMR	RNA	Drosophila melanogaster
480D	27	1.5	X-ray	RNA
483D	27	1.11	X-ray	RNA
6Y0Y	27	0.95	X-ray	RNA	synthetic construct
7M3V	27	2.19	X-ray	RNA	synthetic construct
2GIP	28	NP	NMR	RNA
2LUN	28	NP	NMR	RNA
2NC0	28	NP	NMR	RNA	synthetic construct
2NCI	28	NP	NMR	RNA
6AAS	28	NP	NMR	RNA	Homo sapiens
6VZC	28	NP	NMR	RNA	synthetic construct
7UME	28	NP	NMR	RNA	dengue virus type 1
28SP	28	NP	NMR	RNA	Escherichia coli
28SR	28	NP	NMR	RNA	Escherichia coli
1ANR	29	NP	NMR	RNA
1AQO	29	NP	NMR	RNA
1EBQ	29	NP	NMR	RNA
1EBS	29	NP	NMR	RNA
1F84	29	NP	NMR	RNA
1L1W	29	NP	NMR	RNA
1NBR	29	NP	NMR	RNA
1SCL	29	NP	NMR	RNA	Rattus norvegicus
2GIO	29	NP	NMR	RNA
2JWV	29	NP	NMR	RNA
2K5Z	29	NP	NMR	RNA
2M24	29	NP	NMR	RNA	Saccharomyces cerevisiae
5LSN	29	NP	NMR	RNA	Mus musculus
7JU1	29	NP	NMR	RNA	Human immunodeficiency virus 1
8THV	29	NP	NMR	RNA	Human immunodeficiency virus 1
9EOW	29	NP	NMR	RNA	Severe acute respiratory syndrome coronavirus 2
9FO8	29	NP	NMR	RNA	Severe acute respiratory syndrome coronavirus
1EBR	30	NP	NMR	RNA
1HWQ	30	NP	NMR	RNA
1KP7	30	NP	NMR	RNA
1LDZ	30	NP	NMR	RNA
1NA2	30	NP	NMR	RNA
1RFR	30	NP	NMR	RNA	Coxsackievirus B3
2LDZ	30	NP	NMR	RNA
8SCF	30	NP	NMR	RNA	Drosophila melanogaster
1JO7	31	NP	NMR	RNA
1MFY	31	NP	NMR	RNA
1YLG	31	NP	NMR	RNA
1YNC	31	NP	NMR	RNA
1YNE	31	NP	NMR	RNA
1YNG	31	NP	NMR	RNA
2LDT	31	NP	NMR	RNA
5KMZ	31	NP	NMR	RNA	Tetrahymena thermophila
5UZT	31	NP	NMR	RNA	Homo sapiens
6HYK	31	NP	NMR	RNA	synthetic construct
8U3M	31	NP	NMR	RNA	Human immunodeficiency virus 1
1KAJ	32	NP	NMR	RNA
1KPD	32	NP	NMR	RNA
1XHP	32	NP	NMR	RNA
1Z31	32	NP	NMR	RNA
2LI4	32	NP	NMR	RNA	Yersinia enterocolitica
5A17	32	NP	NMR	RNA	Drosophila melanogaster
5A18	32	NP	NMR	RNA	Drosophila melanogaster
4RBQ	32	1.05	X-ray	RNA	synthetic construct
5DA6	32	1.05	X-ray	RNA	Trypanosoma brucei
2JXV	33	NP	NMR	RNA
9FO9	33	NP	NMR	RNA	Severe acute respiratory syndrome coronavirus
6VUH	33	1.999	X-ray	RNA	Caldanaerobacter subterraneus subsp. tengcongensis
1P5N	34	NP	NMR	RNA
1R2P	34	NP	NMR	RNA
1R7W	34	NP	NMR	RNA
1R7Z	34	NP	NMR	RNA
1RNK	34	NP	NMR	RNA
1T28	34	NP	NMR	RNA
2EUY	34	NP	NMR	RNA
2F88	34	NP	NMR	RNA
2JTP	34	NP	NMR	RNA
2KPV	34	NP	NMR	RNA
2LPS	34	NP	NMR	RNA
2LPT	34	NP	NMR	RNA
2RVO	34	NP	NMR	RNA	Danio rerio
1A4T	34	NP	NMR	TRANSCRIPTION/RNA	Lederbergvirus P22
2L3E	35	NP	NMR	RNA
2M57	35	NP	NMR	RNA	Azotobacter vinelandii
2PCV	35	NP	NMR	RNA
4FNJ	35	1.95	X-ray	RNA	synthetic construct
1e+95	36	NP	NMR	RNA	Simian retrovirus 1
1N8X	36	NP	NMR	RNA
2FDT	36	NP	NMR	RNA
2N6S	36	NP	NMR	RNA	Neisseria meningitidis
2TPK	36	NP	NMR	RNA
5KQE	36	NP	NMR	RNA	Oryzias latipes
7DD4	36	NP	NMR	RNA	Human immunodeficiency virus 1
7K4L	36	NP	NMR	RNA	Escherichia phage T7
2LHP	37	NP	NMR	RNA	Pan troglodytes
2LUB	37	NP	NMR	RNA	Homo sapiens
6U79	37	NP	NMR	RNA	West Nile virus
1A9L	38	NP	NMR	RNA
1B36	38	NP	NMR	RNA	synthetic construct
1M5L	38	NP	NMR	RNA
1TXS	38	NP	NMR	RNA
1U3K	38	NP	NMR	RNA
2A9L	38	NP	NMR	RNA
2KHY	38	NP	NMR	RNA
2MXL	39	NP	NMR	RNA	synthetic construct
2NBY	39	NP	NMR	RNA	synthetic construct
2HUA	40	NP	NMR	RNA
2NBZ	40	NP	NMR	RNA	synthetic construct
7UMD	40	NP	NMR	RNA	dengue virus type 1
1A51	41	NP	NMR	RNA	Escherichia coli
1ZC5	41	NP	NMR	RNA
5V16	41	NP	NMR	RNA	Enterovirus A71
5V17	41	NP	NMR	RNA	Enterovirus A71
6W3M	41	NP	NMR	RNA	Dengue virus 4 Philippines/H241/1956
1HJI	41	NP	NMR	BACTERIOPHAGE HK022	Shamshuipovirus HK022; Lambdavirus lambda
1MNX	42	NP	NMR	RNA	Spinacia oleracea
2L2J	42	NP	NMR	RNA	Homo sapiens
2N6T	42	NP	NMR	RNA	Neisseria meningitidis
1MNB	42	NP	NMR	Viral protein/RNA	Bovine immunodeficiency virus (strain R29)
2A9X	42	NP	NMR	RNA binding protein/RNA
1CQ5	43	NP	NMR	RNA	Escherichia coli
1CQL	43	NP	NMR	RNA	Escherichia coli
2FEY	43	NP	NMR	RNA
2N6X	43	NP	NMR	RNA	Neisseria meningitidis
7UGA	43	NP	Multiple methods	RNA	Homo sapiens
7V06	43	NP	Multiple methods	RNA	HIV whole-genome vector AA1305#18
1A60	44	NP	NMR	RNA	Turnip yellow mosaic virus
8CQ1	44	NP	NMR	RNA	Severe acute respiratory syndrome coronavirus 2
484D	44	NP	NMR	RNA BINDING PROTEIN/RNA	Human immunodeficiency virus type 1
1Z2J	45	NP	NMR	RNA
6D3P	45	2.9	X-ray	RNA	Sweet clover necrotic mosaic virus
1BIV	45	NP	NMR	Viral protein/RNA	Bovine immunodeficiency virus; synthetic construct
1ZBN	45	NP	NMR	RNA binding protein/RNA	Jembrana disease virus
8ITS	46	1.94	X-ray	RNA	bacterium
1NYB	46	NP	NMR	TRANSCRIPTION/RNA	Enterobacteria phage phi21
6G99	46	NP	NMR	RNA BINDING PROTEIN	Homo sapiens
1YMO	47	NP	NMR	RNA
2K96	47	NP	NMR	RNA
2MTJ	47	NP	NMR	RNA	Neurospora crassa
5KH8	47	NP	NMR	RNA	synthetic construct
2MTK	47	NP	NMR	RNA	Neurospora crassa
6MCE	47	NP	NMR	TRANSCRIPTION	HIV-1 M:B_HXB2R; Human immunodeficiency virus 1
2K95	48	NP	NMR	RNA
2KE6	48	NP	NMR	RNA	Drosophila melanogaster
2KUR	48	NP	NMR	RNA	Drosophila melanogaster
2KUU	48	NP	NMR	RNA	Drosophila melanogaster
2KUV	48	NP	NMR	RNA	Drosophila melanogaster
2KUW	48	NP	NMR	RNA	Drosophila melanogaster
2M8K	48	NP	NMR	RNA
1RMN	49	NP	Other	RIBONUCLEIC ACID(HAMMERHEAD RIBOZYME)
2LU0	49	NP	NMR	RNA	Saccharomyces cerevisiae
6MXQ	49	NP	NMR	RNA	Homo sapiens
1EXY	49	NP	NMR	RNA BINDING PROTEIN/RNA	Human T-cell leukemia virus 1 (isolate Caribbea HS-35 subtype A)
1QFQ	50	NP	NMR	TRANSCRIPTION/RNA	Lambdavirus lambda
7K16	51	2.1	X-ray	RNA	Tamana bat virus
1ULL	52	NP	NMR	Viral protein/RNA	Human immunodeficiency virus 1
2MHI	53	NP	NMR	RNA
2N4L	53	NP	NMR	RNA
1I9F	53	NP	NMR	DE-NOVO PROTEIN/RNA
2LA5	53	NP	NMR	RNA Binding Protein/RNA	Homo sapiens
1P5M	55	NP	NMR	RNA
2KZL	55	NP	NMR	RNA	Bacillus subtilis subsp. subtilis str. 168
6NOA	56	NP	NMR	RNA	Homo sapiens
5IEM	57	NP	NMR	TRANSCRIPTION	Homo sapiens
1ETF	57	NP	NMR	Viral protein/RNA	Human immunodeficiency virus 1
1ETG	57	NP	NMR	Viral protein/RNA	Human immunodeficiency virus 1
7KUB	60	NP	NMR	RNA	Bos taurus
6VAR	61	NP	Multiple methods	RNA	Hepatitis B virus
2N3Q	62	NP	NMR	RNA	synthetic construct
2N3R	62	NP	NMR	RNA	Neurospora crassa
1WWD	62	NP	NMR	Viral protein/RNA	Moloney murine leukemia virus
1WWG	62	NP	NMR	Viral protein/RNA	Moloney murine leukemia virus
1WWE	63	NP	NMR	Viral protein/RNA	Moloney murine leukemia virus
1WWF	63	NP	NMR	Viral protein/RNA	Moloney murine leukemia virus
3R4F	66	3.5	X-ray	RNA
7LYJ	66	2.11	X-ray	RNA	Severe acute respiratory syndrome coronavirus 2
2NC1	67	NP	NMR	RNA	synthetic construct
2MQT	68	NP	NMR	RNA	Murine leukemia virus
2N6W	68	NP	NMR	RNA	Neisseria meningitidis
8SCH	68	NP	Multiple methods	RNA	Drosophila melanogaster
4PQV	68	2.463	X-ray	RNA	Murray Valley encephalitis virus
2N8V	70	NP	NMR	RNA	Apis mellifera
7UMC	70	NP	NMR	RNA	dengue virus type 1
1KXK	70	3	X-ray	RNA
8FCS	71	NP	NMR	RNA	Homo sapiens
8UPT	71	2.8	EM	RNA	Methanomethylophilus alvi
8UPY	72	2.8	EM	RNA	Methanosarcina mazei
9OBM	73	NP	NMR	RNA	Homo sapiens
7T1O	73	NP	Multiple methods	TRANSCRIPTION	HIV-1 06TG.HT008; Homo sapiens
7T1P	73	NP	Multiple methods	TRANSCRIPTION	HIV-1 06TG.HT008; Homo sapiens
1A1T	75	NP	NMR	Viral protein/RNA	Human immunodeficiency virus 1
7T1N	75	NP	Multiple methods	TRANSCRIPTION	Homo sapiens
2K4C	76	NP	Multiple methods	RNA	Escherichia coli
9MFH	76	2.7	X-ray	RNA	marine metagenome
1P5O	77	NP	NMR	RNA
1P5P	77	NP	NMR	RNA
7KJU	77	3.1	X-ray	RNA	Methanocaldococcus jannaschii
1RGO	79	NP	NMR	RNA BINDING PROTEIN	Homo sapiens
6JQ6	81	2.626	X-ray	RNA	synthetic construct
2L41	81	NP	NMR	RNA BINDING PROTEIN/RNA	Saccharomyces cerevisiae
5O3J	82	2.97	X-ray	RNA BINDING PROTEIN	Homo sapiens
6XRZ	88	6.9	EM	RNA	Severe acute respiratory syndrome coronavirus 2
7URI	90	2.6	EM	RNA	metagenome
7URM	90	3	EM	RNA	metagenome
2N7M	92	NP	NMR	RNA
7SHX	94	NP	NMR	RNA	Homo sapiens
3IQP	94	2.9	X-ray	RNA
7QDD	94	NP	NMR	RNA BINDING PROTEIN	Saccharomyces cerevisiae S288C; synthetic construct
6DVK	95	2.55	X-ray	RNA	synthetic construct
2N7C	95	NP	NMR	RNA Binding Protein/RNA	synthetic construct; Plasmodium falciparum 3D7
6JXM	97	3.32	X-ray	RNA	Salasvirus phi29
2M8D	99	NP	NMR	RNA BINDING PROTEIN/RNA	Homo sapiens
5WWW	100	1.798	X-ray	RNA BINDING PROTEIN/RNA	synthetic construct; Homo sapiens
7Q33	100	NP	NMR	RNA BINDING PROTEIN	Homo sapiens
1S9S	101	NP	NMR	RNA
1Z43	101	2.6	X-ray	RNA
9E9O	101	3.51	X-ray	RNA	Severe acute respiratory syndrome coronavirus 2
9E9Q	101	3.33	X-ray	RNA	Severe acute respiratory syndrome coronavirus 2
2MB0	101	NP	NMR	SPLICING/RNA	Homo sapiens
5X3Z	101	NP	NMR	RNA BINDING PROTEIN/RNA	Mus musculus
7ZEX	101	NP	NMR	TRANSCRIPTION	Homo sapiens
2KRL	102	NP	Multiple methods	RNA	Turnip crinkle virus
7LVA	103	NP	Multiple methods	RNA	Human immunodeficiency virus 1
4CIO	104	NP	NMR	RNA BINDING PROTEIN/RNA	Caenorhabditis elegans
5MPG	104	NP	NMR	SPLICING	Homo sapiens
2RRA	105	NP	NMR	RNA BINDING PROTEIN/RNA	Homo sapiens
1EKZ	106	NP	NMR	cell cycle/RNA	Drosophila melanogaster
5U9B	107	NP	NMR	RNA BINDING PROTEIN/RNA	Homo sapiens
2NBX	108	NP	NMR	RNA	synthetic construct
2L3C	108	NP	NMR	Hydrolase/RNA	Rattus norvegicus
2XC7	108	NP	NMR	RNA BINDING PROTEIN	Homo sapiens
5MPL	108	NP	NMR	SPLICING	Homo sapiens
6SDY	108	NP	NMR	RNA BINDING PROTEIN	Homo sapiens
2RU3	109	NP	NMR	RNA BINDING PROTEIN/RNA	Caenorhabditis elegans
7VRL	109	NP	NMR	RNA BINDING PROTEIN/RNA	Homo sapiens
2MZ1	110	NP	NMR	RNA BINDING PROTEIN/RNA	synthetic construct; Homo sapiens
2LKR	111	NP	NMR	RNA	Saccharomyces cerevisiae
2MQO	111	NP	NMR	RNA BINDING PROTEIN/RNA	Rattus norvegicus
4B8T	111	NP	NMR	TRANSCRIPTION/RNA	synthetic construct; Homo sapiens
2MXY	112	NP	NMR	RNA BINDING PROTEIN/RNA	synthetic construct; Homo sapiens
2L2K	113	NP	NMR	Hydrolase/rna	Homo sapiens; Mus musculus
6XH1	113	2.601	X-ray	RNA BINDING PROTEIN/RNA	Human immunodeficiency virus 1; Homo sapiens
6XH0	114	3.1	X-ray	RNA BINDING PROTEIN/RNA	Human immunodeficiency virus 1; Homo sapiens
6XH3	115	2.353	X-ray	RNA BINDING PROTEIN/RNA	Human immunodeficiency virus 1; Homo sapiens
8QO3	118	6.6	EM	VIRUS	Rousettus bat coronavirus GCCDC1
8VCI	118	6.1	EM	RNA	Severe acute respiratory syndrome coronavirus 2
6UES	119	3.7	EM	RNA	Mycobacterium sp. MCS
6WLQ	119	4.7	EM	RNA	Mycobacterium sp.
6WLR	119	4.8	EM	RNA	Mycobacterium sp.
5M8I	119	NP	NMR	RNA BINDING PROTEIN	Homo sapiens
1C2X	120	7.5	EM	RIBOSOME	Escherichia coli
9EWW	120	8.57	EM	RNA	Homo sapiens
6XH2	120	1.71	X-ray	RNA BINDING PROTEIN/RNA	Human immunodeficiency virus 1; Homo sapiens
2RQC	121	NP	NMR	TRANSCRIPTION/RNA	Homo sapiens
1T4L	122	NP	NMR	RNA BINDING PROTEIN/RNA	Saccharomyces cerevisiae
2LBS	122	NP	NMR	HYDROLASE/RNA	Saccharomyces cerevisiae
2LUP	122	NP	NMR	RNA BINDING PROTEIN/RNA	Saccharomyces cerevisiae S288C
7ZEW	123	NP	NMR	TRANSCRIPTION	Homo sapiens
8UYS	124	4.7	EM	RNA	Severe acute respiratory syndrome coronavirus 2
2MQP	124	NP	NMR	RNA BINDING PROTEIN/RNA	Rattus norvegicus
2MQV	124	NP	NMR	VIRAL PROTEIN/RNA	Murine leukemia virus
6GBM	125	NP	NMR	RNA BINDING PROTEIN	Homo sapiens
7ZAP	125	NP	NMR	RNA BINDING PROTEIN	Homo sapiens
2N82	127	NP	NMR	RNA BINDING PROTEIN/RNA	Homo sapiens; synthetic construct
6WLJ	130	9.6	EM	RNA	synthetic construct
6WLK	130	10	EM	RNA	synthetic construct
1AUD	131	NP	NMR	RNA BINDING PROTEIN/RNA	Homo sapiens
1D6K	131	NP	NMR	RIBOSOME	Escherichia coli
8UYE	135	5.9	EM	RNA	Pipistrellus bat coronavirus HKU5
8UYG	135	6.4	EM	RNA	Pipistrellus bat coronavirus HKU5
8UYJ	135	7.3	EM	RNA	Pipistrellus bat coronavirus HKU5
8UYK	135	6.9	EM	RNA	Middle East respiratory syndrome-related coronavirus
8UYL	135	6.4	EM	RNA	Middle East respiratory syndrome-related coronavirus
8UYM	135	6.4	EM	RNA	Middle East respiratory syndrome-related coronavirus
1EMI	136	7.5	X-ray	RIBOSOME	Thermus thermophilus
7LYF	139	3.4	X-ray	RNA	dengue virus type 2
2L5D	139	NP	NMR	RNA binding protein/RNA	Homo sapiens
7LYG	142	3.804	X-ray	RNA	Zika virus
2HGH	142	NP	NMR	TRANSCRIPTION/RNA	Xenopus laevis
8UYP	143	7.1	EM	RNA	SARS coronavirus Tor2
8QO5	145	6.5	EM	VIRUS	Severe acute respiratory syndrome coronavirus 2
2N3O	146	NP	NMR	RNA BINDING PROTEIN/RNA	synthetic construct; Homo sapiens
6WLH	147	NP	NMR	TRANSCRIPTION	synthetic construct; Homo sapiens
3IZD	151	8.6	EM	RIBOSOME	Saccharomyces cerevisiae
2MJH	152	NP	NMR	RNA BINDING PROTEIN	Caenorhabditis elegans
2I2Y	154	NP	NMR	RNA binding protein/Chimera/RNA	Streptococcus sp. 'group G; Homo sapiens
2N1Q	155	NP	NMR	RNA	Human immunodeficiency virus 1
8QO4	156	5.9	EM	VIRUS	Middle East respiratory syndrome-related coronavirus
7Q2Q	156	4.3	EM	VIRUS	Tobacco mosaic virus (vulgare)
7Q2R	156	3.5	EM	VIRUS	Tobacco mosaic virus (vulgare)
7Q2S	156	3.7	EM	VIRUS	Tobacco mosaic virus (vulgare)
7Q22	156	6.3	EM	VIRUS	Tobacco mosaic virus (vulgare)
7Q23	156	4.3	EM	VIRUS	Tobacco mosaic virus (vulgare)
6SNJ	159	NP	NMR	SPLICING	Homo sapiens
7QR4	160	2.83	X-ray	RNA	Homo sapiens
3D0X	161	2.95	X-ray	RNA
1VTM	161	3.5	X-ray	Virus/RNA	Tobacco mild green mosaic virus
3PDM	165	3.5	X-ray	VIRUS	Hibiscus latent Singapore virus
8ZMH	169	4.6	EM	RNA	Brome mosaic virus
6WLL	171	10	EM	RNA	Fusobacterium nucleatum
6WLM	171	7.4	EM	RNA	Fusobacterium nucleatum
1FXL	175	1.8	X-ray	TRANSCRIPTION/RNA	Homo sapiens
2CJK	175	NP	NMR	RNA BINDING PROTEIN	Saccharomyces cerevisiae
1G2E	177	2.3	X-ray	TRANSCRIPTION/RNA	Homo sapiens
7QDE	180	NP	NMR	RNA BINDING PROTEIN	Saccharomyces cerevisiae S288C; synthetic construct
6N6A	183	1.5	X-ray	rna binding protein/rna	Pseudomonas aeruginosa; Vibrio cholerae
6N6C	183	1.619	X-ray	rna binding protein/rna	synthetic construct; Vibrio cholerae
6N6D	183	1.534	X-ray	rna binding protein/rna	synthetic construct; Vibrio cholerae
6N6E	183	1.578	X-ray	rna binding protein/rna	synthetic construct; Vibrio cholerae
6N6G	183	2.018	X-ray	rna binding protein/rna	synthetic construct; Vibrio cholerae
6N6H	183	1.757	X-ray	rna binding protein/rna	synthetic construct; Vibrio cholerae
1FNX	184	NP	NMR	immune system/RNA	Mus musculus
1LNG	184	2.3	X-ray	SIGNALING PROTEIN/RNA	Methanocaldococcus jannaschii
5V3I	186	3.293	X-ray	RNA	Neurospora
4BS2	186	NP	NMR	TRANSCRIPTION	Homo sapiens
4P8Z	188	3.85	X-ray	RNA	Didymium iridis
4M4O	188	2	X-ray	HYDROLASE/RNA	Gallus gallus
5HO4	189	1.85	X-ray	RNA BINDING PROTEIN/RNA	synthetic construct; Homo sapiens
5EN1	191	2.58	X-ray	RNA BINDING PROTEIN/RNA	Homo sapiens
1RKJ	196	NP	NMR	Transcription/RNA	Mesocricetus auratus
1FJE	197	NP	NMR	STRUCTURAL PROTEIN/RNA	Mesocricetus auratus
2N8M	198	NP	NMR	RNA Binding Protein/RNA	synthetic construct; Gallus gallus
2N8L	199	NP	NMR	RNA BINDING PROTEIN/RNA	synthetic construct; Gallus gallus
9X6B	201	2.86	EM	RNA	Azoarcus olearius
9V7Q	203	3.27	EM	RNA	Azoarcus olearius
9e+73	204	3	EM	RNA	Clostridium acetobutylicum ATCC 824
9V7P	207	3.01	EM	RNA	Azoarcus olearius
2MKI	208	NP	NMR	TRANSLATION REGULATOR/RNA	Homo sapiens
6SDW	211	NP	NMR	RNA BINDING PROTEIN	Homo sapiens
2MKK	218	NP	NMR	TRANSLATION REGULATOR/RNA	Homo sapiens
8QO2	222	7.1	EM	VIRUS	Human coronavirus OC43
9G7C	224	3.27	EM	RNA	Clostridium sp. CAG:138
8ACB	225	2.6	EM	VIRUS LIKE PARTICLE	Ipomoea batatas; Sweet potato feathery mottle virus
6WLT	231	4.8	EM	RNA	Vibrio cholerae
6WLU	231	5.7	EM	RNA	Vibrio cholerae
4C4Q	233	8.5	EM	RNA	Classical swine fever virus
7Q4L	235	NP	NMR	RNA BINDING PROTEIN	Homo sapiens
8BTZ	238	5.39	EM	RNA	synthetic construct
9K9K	249	3.45	EM	RNA	Anabaena
9K9J	251	3.46	EM	RNA	Anabaena
5MFU	256	2.15	X-ray	HYDROLASE	synthetic construct; Pseudomonas aeruginosa
9KGH	264	3.3	EM	RNA	Escherichia phage T4
9KGG	267	3.12	EM	RNA	Escherichia phage T4
9G56	294	7.54	EM	RNA	Oceanobacillus iheyensis
2L3J	307	NP	NMR	Hydrolase/RNA	Rattus norvegicus
9K9G	334	3.38	EM	RNA	Anabaena
6WLO	338	11	EM	RNA	synthetic construct
6WLN	349	10	EM	RNA	synthetic construct
8BU8	354	6.56	EM	RNA	synthetic construct
5Z4A	354	1.637	X-ray	TRANSFERASE/RNA	Drosophila melanogaster
11AO	361	1.59	X-ray	RNA BINDING PROTEIN	synthetic construct; Mus musculus
8TVZ	363	5.94	EM	RNA	synthetic construct
7ZJ5	374	4.55	EM	RNA	synthetic construct
9JC8	382	3.75	EM	RNA	Tetrahymena thermophila
7EZ0	387	3.14	EM	RNA	Tetrahymena thermophila
9CBU	387	2.2	EM	RNA	Tetrahymena thermophila
9CBW	387	2.3	EM	RNA	Tetrahymena thermophila
9CBX	387	2.2	EM	RNA	Tetrahymena thermophila
9CBY	387	2.3	EM	RNA	Tetrahymena thermophila
6WLS	388	6.8	EM	RNA	Tetrahymena thermophila
7XSK	388	3.53	EM	RNA	Tetrahymena thermophila
7XSL	388	3.84	EM	RNA	Tetrahymena thermophila
7XSM	388	4.01	EM	RNA	Tetrahymena thermophila
7YR8	393	3.2	EM	VIRAL PROTEIN	synthetic construct; Cuevavirus lloviuense
5Z9W	394	3.6	EM	VIRAL PROTEIN	synthetic construct; Homo sapiens
8OLW	396	4	X-ray	RNA	Oceanobacillus iheyensis
9OV3	417	3.19	EM	RNA	Geobacillus stearothermophilus
9OV6	417	3.46	EM	RNA	Geobacillus stearothermophilus
9OV7	417	3.27	EM	RNA	Geobacillus stearothermophilus
9OV8	417	3.2	EM	RNA	Geobacillus stearothermophilus
9OVB	417	3.21	EM	RNA	Geobacillus stearothermophilus
9OVC	417	2.97	EM	RNA	Geobacillus stearothermophilus
9OY2	417	3.14	EM	RNA	Geobacillus stearothermophilus
9OY3	417	3.13	EM	RNA	Geobacillus stearothermophilus
9OY4	417	3.11	EM	RNA	Geobacillus stearothermophilus
9ZDV	417	3.3	EM	RNA	Geobacillus stearothermophilus
9ZF2	417	2.9	EM	RNA	Geobacillus stearothermophilus
9ZF3	417	3	EM	RNA	Geobacillus stearothermophilus
9ZF5	417	3.1	EM	RNA	Geobacillus stearothermophilus
9ZF9	417	3.9	EM	RNA	Geobacillus stearothermophilus
9ZFC	417	2.9	EM	RNA	Geobacillus stearothermophilus
9ZFD	417	2.93	EM	RNA	Geobacillus stearothermophilus
9ZGM	417	3.01	EM	RNA	Geobacillus stearothermophilus
9ZGN	417	2.9	EM	RNA	Geobacillus stearothermophilus
9ZGO	417	3	EM	RNA	Geobacillus stearothermophilus
9ZGP	417	2.86	EM	RNA	Geobacillus stearothermophilus
9ZGQ	417	2.9	EM	RNA	Geobacillus stearothermophilus
9ZGR	417	2.93	EM	RNA	Geobacillus stearothermophilus
9ZGS	417	2.91	EM	RNA	Geobacillus stearothermophilus
9ZGT	417	3	EM	RNA	Geobacillus stearothermophilus
9ZGU	417	3.3	EM	RNA	Geobacillus stearothermophilus
9ZGV	417	2.93	EM	RNA	Geobacillus stearothermophilus
9ZGW	417	2.98	EM	RNA	Geobacillus stearothermophilus
9ZGX	417	2.9	EM	RNA	Geobacillus stearothermophilus
9ZGY	417	2.9	EM	RNA	Geobacillus stearothermophilus
9ZGZ	417	2.9	EM	RNA	Geobacillus stearothermophilus
9ZH0	417	2.9	EM	RNA	Geobacillus stearothermophilus
9ZH1	417	3	EM	RNA	Geobacillus stearothermophilus
9ZH2	417	3	EM	RNA	Geobacillus stearothermophilus
9ZH5	417	2.94	EM	RNA	Geobacillus stearothermophilus
9ZH7	417	2.89	EM	RNA	Geobacillus stearothermophilus
9ZH9	417	3	EM	RNA	Geobacillus stearothermophilus
9ZHA	417	3	EM	RNA	Geobacillus stearothermophilus
9ZHB	417	2.9	EM	RNA	Geobacillus stearothermophilus
9ZHC	417	2.93	EM	RNA	Geobacillus stearothermophilus
9ZHD	417	2.9	EM	RNA	Geobacillus stearothermophilus
9ZHE	417	2.9	EM	RNA	Geobacillus stearothermophilus
9ZHF	417	2.88	EM	RNA	Geobacillus stearothermophilus
9ZHG	417	2.9	EM	RNA	Geobacillus stearothermophilus
9ZHI	417	2.9	EM	RNA	Geobacillus stearothermophilus
9ZHJ	417	2.9	EM	RNA	Geobacillus stearothermophilus
9ZHK	417	3.03	EM	RNA	Geobacillus stearothermophilus
9ZHL	417	3.03	EM	RNA	Geobacillus stearothermophilus
9ZHO	417	3	EM	RNA	Geobacillus stearothermophilus 10
9ZHP	417	3.12	EM	RNA	Geobacillus stearothermophilus
9ZHR	417	2.93	EM	RNA	Geobacillus stearothermophilus
9ZHS	417	3	EM	RNA	Geobacillus stearothermophilus
9ZHT	417	3	EM	RNA	Geobacillus stearothermophilus
9ZHU	417	3.07	EM	RNA	Geobacillus stearothermophilus
9ZHV	417	3.1	EM	RNA	Geobacillus stearothermophilus
9ZHW	417	3	EM	RNA	Geobacillus stearothermophilus
9ZHX	417	3.14	EM	RNA	Geobacillus stearothermophilus
9ZHZ	417	3.11	EM	RNA	Geobacillus stearothermophilus
9ZI0	417	3.1	EM	RNA	Geobacillus stearothermophilus
9ZI2	417	2.97	EM	RNA	Geobacillus stearothermophilus
9ZI3	417	3	EM	RNA	Geobacillus stearothermophilus
9ZI4	417	3.2	EM	RNA	Geobacillus stearothermophilus
9ZI5	417	2.96	EM	RNA	Geobacillus stearothermophilus
9ZI6	417	3.2	EM	RNA	Geobacillus stearothermophilus
9ZI7	417	3.3	EM	RNA	Geobacillus stearothermophilus
7XD4	423	3.89	EM	RNA	Tetrahymena thermophila
9DP9	440	4.1	EM	RNA	Powassan virus
7UO5	485	3.1	EM	HYDROLASE/RNA	Escherichia coli
9OWS	533	2.87	EM	RNA/Hydrolase	Geobacillus stearothermophilus
9ZI8	533	3.18	EM	RNA/HYDROLASE	Geobacillus stearothermophilus
9ZI9	533	3.2	EM	RNA/HYDROLASE	Geobacillus stearothermophilus
9ZIB	533	3.1	EM	RNA/HYDROLASE	Geobacillus stearothermophilus
9ZIC	533	3.2	EM	RNA/HYDROLASE	Geobacillus stearothermophilus
9ZID	533	3.4	EM	RNA/HYDROLASE	Geobacillus stearothermophilus
9ZIE	533	3.16	EM	RNA/HYDROLASE	Geobacillus stearothermophilus
9ZIF	533	3	EM	RNA/HYDROLASE	Geobacillus stearothermophilus
9ZIG	533	3.44	EM	RNA/HYDROLASE	Geobacillus stearothermophilus
9ZIH	533	3.07	EM	RNA/HYDROLASE	Geobacillus stearothermophilus
9ZII	533	3.09	EM	RNA/HYDROLASE	Geobacillus stearothermophilus
9ZIJ	533	3.35	EM	RNA/HYDROLASE	Geobacillus stearothermophilus
9ZIK	533	3.33	EM	RNA/HYDROLASE	Geobacillus stearothermophilus
9ZIL	533	3.1	EM	RNA/HYDROLASE	Geobacillus stearothermophilus
9ZIM	533	3.21	EM	RNA/HYDROLASE	Geobacillus stearothermophilus
9ZIN	533	3.25	EM	RNA/HYDROLASE	Geobacillus stearothermophilus
9ZIU	533	3.45	EM	RNA/HYDROLASE	Geobacillus stearothermophilus
9ZIV	533	3.5	EM	RNA/HYDROLASE	Geobacillus stearothermophilus
9ZIW	533	3.4	EM	RNA/HYDROLASE	Geobacillus stearothermophilus
9ZIX	533	3.68	EM	RNA/HYDROLASE	Geobacillus stearothermophilus
9ZIY	533	3.3	EM	RNA/HYDROLASE	Geobacillus stearothermophilus
9ZIZ	533	3.24	EM	RNA/HYDROLASE	Geobacillus stearothermophilus
1U0B	535	2.3	X-ray	LIGASE/RNA	Escherichia coli
7PTQ	544	4.08	EM	RNA	synthetic construct
7QDU	552	5.14	EM	RNA	synthetic construct
7PTS	558	5.71	EM	RNA	synthetic construct
8FZR	580	3.6	EM	TRANSFERASE/RNA	Escherichia coli; Saccharomyces cerevisiae
3IZY	613	10.8	EM	RNA, RIBOSOMAL PROTEIN	Bos taurus
4D5N	637	9	EM	RIBOSOME/RNA	Cricket paralysis virus; Homo sapiens
7PTK	720	5.18	EM	RNA	synthetic construct
7PTL	720	4.9	EM	RNA	synthetic construct
8D97	1642	3.8	EM	RNA BINDING PROTEIN/RNA	Candidatus Scalindua brodae

### Sheet: Sheet2
target	model	ion_counts	total_ions
1JTW	1	{"NA":15}	15
1KXK	1	{"MG":2}	2
1YN2	1	{"MN":4}	4
283D	1	{"MN":1}	1
2A43	1	{"MG":2}	2
2MIS	1	{"MG":5}	5
2MTK	1	{"MG":6}	6
2N3R	1	{"MG":8}	8
2Q1R	1	{"MG":2}	2
3IQP	1	{"BA":10}	10
3ND3	1	{"K":1,"NA":1}	2
3ND4	1	{"K":1,"MG":1,"NA":1}	3
3R4F	1	{"MG":9}	9
4CS1	1	{"MG":2}	2
4FNJ	1	{"MG":5}	5
4MS9	1	{"SR":3}	3
4PQV	1	{"MG":9}	9
4RBQ	1	{"K":5}	5
5DA6	1	{"K":1}	1
6D3P	1	{"IRI":10}	10
6DVK	1	{"CO":4,"MG":5}	9
6JQ6	1	{"IRI":1}	1
6JXM	1	{"BA":15,"MG":7}	22
6VUH	1	{"MN":6}	6
6Y0Y	1	{"MG":1,"NA":1}	2
7EZ0	1	{"MG":27}	27
7K16	1	{"MG":5,"NA":1}	6
7LYF	1	{"MG":1}	1
7LYJ	1	{"IRI":2,"K":2,"MG":12}	16
7M3V	1	{"IR3":1}	1
7PS8	1	{"K":2}	2
7XD4	1	{"MG":28}	28
7ZJ5	1	{"K":1}	1
8FEO	1	{"MG":1,"SR":1}	2
8ITS	1	{"MG":3}	3
8OLW	1	{"CA":9,"K":12}	21
9CBU	1	{"MG":25}	25
9CBW	1	{"MG":25}	25
9CBX	1	{"MG":58}	58
9CBY	1	{"MG":61}	61
9DP9	1	{"MG":19}	19
9E9O	1	{"CS":7,"MG":5}	12
9E9Q	1	{"MG":5}	5
9K9G	1	{"MG":3}	3
9K9J	1	{"MG":3}	3
9K9K	1	{"MG":3}	3
9KGG	1	{"MG":3}	3
9KGH	1	{"MG":3}	3
9MDW	1	{"MG":3}	3
9MFH	1	{"MG":8}	8
9OV3	1	{"CA":26}	26
9OV6	1	{"CA":27}	27
9OV7	1	{"CA":26}	26
9OV8	1	{"CA":26}	26
9OVB	1	{"MG":27}	27
9OVC	1	{"MG":45}	45
9OY2	1	{"CA":21}	21
9OY3	1	{"CA":22}	22
9OY4	1	{"CA":20}	20
9V7P	1	{"MG":6}	6
9V7Q	1	{"MG":6}	6
9X6B	1	{"MG":6}	6
9ZDV	1	{"MG":37}	37
9ZF2	1	{"MG":37}	37
9ZF3	1	{"MG":62}	62
9ZF5	1	{"MG":50}	50
9ZF9	1	{"MG":36}	36
9ZFC	1	{"MG":34}	34
9ZFD	1	{"MG":36}	36
9ZGM	1	{"MG":43}	43
9ZGN	1	{"MG":41}	41
9ZGO	1	{"MG":23}	23
9ZGP	1	{"MG":34}	34
9ZGQ	1	{"MG":42}	42
9ZGR	1	{"MG":48}	48
9ZGS	1	{"MG":41}	41
9ZGT	1	{"MG":60}	60
9ZGU	1	{"MG":52}	52
9ZGV	1	{"MG":43}	43
9ZGW	1	{"MG":49}	49
9ZGX	1	{"MG":48}	48
9ZGY	1	{"MG":42}	42
9ZGZ	1	{"MG":41}	41
9ZH0	1	{"MG":49}	49
9ZH1	1	{"MG":49}	49
9ZH2	1	{"MG":39}	39
9ZH5	1	{"MG":49}	49
9ZH7	1	{"MG":43}	43
9ZH9	1	{"MG":41}	41
9ZHA	1	{"MG":57}	57
9ZHB	1	{"MG":60}	60
9ZHC	1	{"MG":40}	40
9ZHD	1	{"MG":39}	39
9ZHE	1	{"MG":39}	39
9ZHF	1	{"MG":43}	43
9ZHG	1	{"MG":54}	54
9ZHI	1	{"MG":54}	54
9ZHJ	1	{"MG":51}	51
9ZHK	1	{"MG":37}	37
9ZHL	1	{"MG":35}	35
9ZHO	1	{"MG":38}	38
9ZHP	1	{"MG":50}	50
9ZHR	1	{"MG":36}	36
9ZHS	1	{"MG":41}	41
9ZHT	1	{"MG":38}	38
9ZHU	1	{"MG":34}	34
9ZHV	1	{"MG":35}	35
9ZHW	1	{"MG":34}	34
9ZHX	1	{"MG":38}	38
9ZHZ	1	{"MG":31}	31
9ZI0	1	{"MG":51}	51
9ZI2	1	{"MG":40}	40
9ZI3	1	{"MG":39}	39
9ZI4	1	{"MG":42}	42
9ZI5	1	{"MG":54}	54
9ZI6	1	{"MG":41}	41
9ZI7	1	{"MG":40}	40
ion information extracted from the first structure in RNA conformation.

### Sheet: Sheet3
Level	Metirc	AF3	ESMFold2	Protenix	Chai-1	Boltz-2
I	No. valid decoys	12896	13312	12480	12480	12480
	No. scored targets	416	416	416	416	416
	All decoys: mean ± SD	0.7884 ± 0.1151	0.7615 ± 0.1161	0.7422 ± 0.1101	0.7190 ± 0.1266	0.7668 ± 0.1123
	All decoys: median	0.8	0.7715	0.75	0.7392	0.7785
II	No. valid decoys	3627	3744	3510	3510	3510
	No. scored targets	117	117	117	117	117
	All decoys: mean ± SD	0.7430 ± 0.1197	0.6773 ± 0.1573	0.7691 ± 0.1021	0.5720 ± 0.1924	0.6824 ± 0.1727
	All decoys: median	0.6839	0.6021	0.7296	0.449	0.5745
III	No. valid decoys	4433	4544	4290	4290	4290
	No. scored targets	143	142	143	143	143
	All decoys: mean ± SD	0.8454 ± 0.1492	0.7536 ± 0.1603	0.7358 ± 0.1519	0.6568 ± 0.1840	0.7274 ± 0.1669
	All decoys: median	0.8958	0.7679	0.7215	0.65	0.75
Total	No. valid decoys	20956	21600	20280	20280	20280
	Scores for 1EMI are missing for all methods, and ESMFold2 scores for 8D97 are also missing.

### Sheet: Sheet4
Level	Statistic	AF3	ESMFold2	Protenix	Chai-1	Boltz-2
I	No. valid decoys	12896	13312	12480	12480	12480
	No. scored targets	416	416	416	416	416
	All decoys: mean ± SD	5.4763 ± 7.4583	6.2250 ± 7.8632	6.7810 ± 7.7931	8.1573 ± 9.4286	6.6042 ± 8.3193
	All decoys: median	2.583	3.3325	3.9847	4.4363	3.4539
II	No. valid decoys	3627	3744	3510	3510	3510
	No. scored targets	117	117	117	117	117
	All decoys: mean ± SD	11.9624 ± 6.8046	23.2528 ± 15.0199	11.5163 ± 6.4223	30.1864 ± 16.0777	27.9981 ± 17.8977
	All decoys: median	13.1394	25.8693	13.1694	40.5646	39.0179
III	No. valid decoys	4185	4288	4050	4050	4050
	No. scored targets	135	134	135	135	135
	All decoys: mean ± SD	3.1956 ± 4.2352	7.7411 ± 11.9494	5.1854 ± 4.9661	10.6963 ± 15.0058	9.7977 ± 15.5457
	All decoys: median	1.3362	2.3058	3.4209	3.4913	2.5662
Total	No. valid decoys	20708	21344	20040	20040	20040
There are 102,172 valid RMSD values in total. In Level III, 1,224 evaluations failed across eight targets because fewer than three matched atom pairs were available. Scores for 1EMI are missing for all methods, and ESMFold2 scores for 8D97 are also missing. These exclusions reflect missing or failed evaluations, not additional sequence-length filtering.
